# Developmental expression of risk genes implicates the age of onset for neuropsychiatric disorders

**DOI:** 10.1101/2025.08.27.672343

**Authors:** Chao Xue, Xuegao Yu, Lihang Ye, Ying Luo, Liubin Zhang, Bin Tang, Hongsheng Gui, Lin Jiang, Miaoxin Li

**Author notes:** To whom correspondence should be addressed. (L. J.); (M. L.). The authors wish it to be known that, in their opinion, the first two authors should be regarded as joint First Authors.

## Abstract

The functional effects of genetic variants associated with complex diseases exhibit pronounced spatiotemporal specificity. Although spatially resolved studies have advanced, their temporal dynamics remain poorly characterized. Here, we present an analytical framework integrating developmental gene expression with genome-wide association studies to decipher age-specific windows during which genetic variants exert their effects and to elucidate underlying mechanisms. Applying this framework to five major neuropsychiatric disorders, we uncover a fundamental principle: the peak incidence of a disease precisely coincides with the developmental window of peak expression of its associated risk genes in the prefrontal cortex. These risk windows are characterized by distinct biological processes; for instance, childhood risk for attention-deficit/hyperactivity disorder aligns with a peak in presynaptic machinery gene expression, whereas late-life risk for Alzheimer’s disease corresponds to heightened immune-related gene activity. Leveraging this principle of temporal convergence significantly improves the prioritization of disease genes. Our work establishes the developmental basis for the age of onset of complex diseases, providing a temporal roadmap for understanding disease mechanisms and developing age-appropriate therapeutic strategies.
