## Supplementary data tables for "Developmental expression of risk genes implicates the age of onset for neuropsychiatric disorders"

### Sheet: Supplementary Table 1
Phenotype	Abbreviation	Source	Reference (PMID/URL)	Ancestry	N(sample)
Alzheimer disease	AD	PGC	30617256	European	455258
Attention Deficit Hyperactivity Disorder	ADHD	PGC	36702997	European	225534
Bipolar disorder	BIP	PGC	34002096	European	413466
Major depression	MDD	PGC	30718901	European	807553
Schizophrenia	SCZ	PGC	35396580	European	320404
Intelligence	IQ	GWAS Catalog	29942086	European	269867
Neuroticism	NEU	GWAS Catalog	30643256	European	523783
Sleep duration	SD	GWAS Catalog	30846698	European	446118
Smoking	SMK	GWAS Catalog	30643258	European	518633
